# The recent evolutionary rescue of a staple crop depended on over half a century of global germplasm exchange

**DOI:** 10.1101/2021.05.11.443651

**Authors:** Kebede T. Muleta, Terry Felderhoff, Noah Winans, Rachel Walstead, Jean Rigaud Charles, J. Scott Armstrong, Sujan Mamidi, Chris Plott, John P. Vogel, Peggy G. Lemaux, Todd C. Mockler, Jane Grimwood, Jeremy Schmutz, Gael Pressoir, Geoffrey P. Morris

## Abstract

Rapid environmental change can lead to extinction of populations or evolutionary rescue via genetic adaptation. In the past several years, smallholder and commercial cultivation of sorghum (*Sorghum bicolor*), a global cereal and forage crop, has been threatened by a global outbreak of an aggressive new biotype of sugarcane aphid (SCA; *Melanaphis sacchari*). Here we characterized genomic signatures of adaptation in a Haitian sorghum breeding population, which had been recently founded from admixed global germplasm, extensively intercrossed, and subjected to intense selection under SCA infestation. We conducted evolutionary population genomics analyses of 296 post-selection Haitian lines compared to 767 global accessions at 159,683 single nucleotide polymorphisms. Despite intense selection, the Haitian population retains high nucleotide diversity through much of the genome due to diverse founders and an intercrossing strategy. A genome-wide fixation (*F*_ST_) scan and geographic analyses suggests that adaptation to SCA in Haiti is conferred by a globally-rare East African allele of *RMES1*, which has also spread to other breeding programs in Africa, Asia, and the Americas. *De novo* genome sequencing data for SCA resistant and susceptible lines revealed putative causative variants at *RMES1*. Convenient low-cost markers were developed from the *RMES1* selective sweep and successfully predicted resistance in independent U.S. × African breeding lines and eight U.S. commercial and public breeding programs, demonstrating the global relevance of the findings. Together, the findings highlight the potential of evolutionary genomics to develop adaptive trait breeding technology and the value of global germplasm exchange to facilitate evolutionary rescue.
