## Supplementary material for "The recent evolutionary rescue of a staple crop depended on over half a century of global germplasm exchange": Supp. File 1

### Sheet: Origin and morphologica
Accession.ID	Origin	Race
IRAT204	Senegal	caudatum
IS1004	India	durra
IS10234	Central_African_Republic	caudatum-guinea
IS10302	Thailand	caudatum
IS1041	India	durra
IS10757	Chad	caudatum
IS10801	Chad	caudatum-guinea
IS10867	Chad	caudatum-guinea
IS10876	Nigeria	caudatum-guinea
IS10882	Nigeria	caudatum-guinea
IS10969	United_States	caudatum-guinea
IS10971	United_States	bicolor-durra
IS10978	United_States	durra
IS11026	Ethiopia	durra
IS11067	Ethiopia	durra
IS11119	Ethiopia	caudatum
IS1127	India	caudatum-durra
IS11374	Ethiopia	bicolor-caudatum
IS11473	Ethiopia	caudatum
IS11619	Ethiopia	bicolor-durra
IS11758	Ethiopia	durra
IS11919	Ethiopia	bicolor-durra
IS11960	Ethiopia	caudatum-durra
IS11963	Ethiopia	durra
IS12110	Ethiopia	caudatum
IS1212	China	bicolor-kafir
IS12169	Ethiopia	bicolor
IS1219	China	bicolor-guinea
IS12302	Zimbabwe	caudatum
IS1233	China	bicolor
IS12447	Sudan	caudatum-durra
IS12531	Ethiopia	bicolor
IS12697	Australia	bicolor
IS12706	United_States	bicolor-caudatum
IS12735	Yemen_Republic_of	bicolor-caudatum
IS12804	Turkey	bicolor
IS12883	India	durra
IS12931	China	guinea
IS12937	Ethiopia	kafir
IS12945	Nicaragua	kafir
IS12965	Cuba	caudatum
IS13264	India	bicolor
IS13294	Venezuela	bicolor-caudatum
IS13452	Zimbabwe	caudatum-guinea
IS13549	Mexico	bicolor-caudatum
IS13782	South_Africa	durra-kafir
IS13791	South_Africa	kafir
IS13827	South_Africa	caudatum
IS13845	South_Africa	kafir
IS13893	South_Africa	caudatum-kafir
IS13919	South_Africa	caudatum-kafir
IS13926	South_Africa	kafir
IS13971	South_Africa	caudatum
IS1398	Sudan	durra
IS13989	South_Africa	kafir
IS14010	South_Africa	bicolor-caudatum
IS14090	Argentina	caudatum
IS14216	Angola	arundinaceum
IS14238	Angola	verticilliflorum
IS14252	Angola	verticilliflorum
IS14259	Angola	verticilliflorum
IS14276	South_Africa	caudatum
IS14279	South_Africa	verticilliflorum
IS14290	Botswana	durra-kafir
IS14297	South_Africa	verticilliflorum
IS14298	South_Africa	bicolor
IS14317	Swaziland	guinea
IS14331	South_Africa	guinea
IS14351	Malawi	guinea
IS14357	Malawi	verticilliflorum
IS14414	Malawi	guinea
IS14446	Sudan	caudatum-guinea
IS14449	Sudan	bicolor
IS14467	Lesotho	arundinaceum
IS14535	Kenya	caudatum-guinea
IS14556	Ethiopia	caudatum-guinea
IS14564	Sudan	aethiopicum
IS14567	Sudan	aethiopicum
IS14571	Kenya	verticilliflorum
IS14719	Ethiopia	verticilliflorum
IS14735	Ethiopia	bicolor-caudatum
IS14779	Cameroon	caudatum
IS14830	Cameroon	caudatum
IS14861	Cameroon	caudatum
IS14963	Cameroon	caudatum
IS15170	Cameroon	caudatum
IS15428	Cameroon	caudatum
IS15443	Cameroon	caudatum
IS15466	Cameroon	caudatum
IS15478	Cameroon	caudatum-guinea
IS15526	Cameroon	caudatum
IS15744	Cameroon	caudatum-durra
IS15752	Cameroon	caudatum
IS15931	Cameroon	guinea
IS15945	Cameroon	caudatum-guinea
IS16044	Cameroon	caudatum
IS16125	Cameroon	caudatum
IS16151	Cameroon	bicolor-caudatum
IS16173	Cameroon	caudatum
IS16186	Cameroon	caudatum
IS16382	Cameroon	guinea
IS16396	Cameroon	guinea
IS16528	Cameroon	guinea
IS16545	Cameroon	caudatum
IS17593	Yemen_Republic_of	durra
IS17941	India	caudatum
IS17980	India	durra
IS18039	India	bicolor-durra
IS18551	Ethiopia	bicolor-durra
IS18698	United_States	caudatum
IS18758	Ethiopia	caudatum-guinea
IS18799	South_Africa	verticilliflorum
IS18800	South_Africa	verticilliflorum
IS18810	Egypt	virgatum
IS18813	Egypt	virgatum
IS18820	Egypt	aethiopicum
IS18821	Egypt	aethiopicum
IS18829	Tanzania	arundinaceum
IS18868	United_States	verticilliflorum
IS18874	United_States	verticilliflorum
IS18876	Benin	arundinaceum
IS18879	United_States	arundinaceum
IS18908	Sudan	verticilliflorum
IS19016	Sudan	caudatum
IS19026	Sudan	caudatum
IS19041	Sudan	caudatum
IS19126	Sudan	durra
IS19132	Sudan	caudatum-guinea
IS19153	Sudan	caudatum-guinea
IS19262	Sudan	caudatum-guinea
IS19389	Bangladesh	caudatum
IS19418	Ethiopia	caudatum
IS19445	Botswana	caudatum-durra
IS19450	Botswana	guinea-kafir
IS19455	Botswana	guinea
IS19466	Sri_Lanka	guinea
IS19676	Zimbabwe	kafir
IS19685	India	guinea
IS19847	India	caudatum-durra
IS19859	India	durra
IS19953	Senegal	guinea
IS19975	Senegal	guinea
IS20016	Senegal	guinea
IS20064	Senegal	guinea
IS20097	Senegal	guinea
IS20195	Niger	bicolor
IS20205	Niger	durra
IS20298	Niger	bicolor-caudatum
IS20351	Niger	durra
IS20387	Niger	caudatum-durra
IS20622	United_States	virgatum
IS20624	United_States	bicolor
IS20625	United_States	caudatum-durra
IS20632	United_States	caudatum
IS20665	United_States	bicolor-caudatum
IS20679	United_States	caudatum-guinea
IS20681	United_States	kafir
IS20697	United_States	caudatum
IS20700	United_States	caudatum-guinea
IS20709	United_States	caudatum
IS20710	United_States	bicolor
IS20713	United_States	caudatum-guinea
IS20724	United_States	bicolor
IS20727	United_States	bicolor
IS20740	United_States	bicolor
IS20743	United_States	bicolor
IS20749	United_States	bicolor
IS20762	United_States	caudatum-guinea
IS20763	United_States	bicolor-caudatum
IS20782	United_States	bicolor
IS2079	Sudan	durra
IS20792	United_States	caudatum-guinea
IS20816	United_States	bicolor
IS20842	United_States	caudatum
IS20956	Indonesia	caudatum-durra
IS21083	Kenya	caudatum
IS21124	Kenya	caudatum
IS21425	Malawi	guinea
IS21512	Malawi	guinea
IS21519	Malawi	guinea
IS2156	Nigeria	bicolor
IS21645	Malawi	guinea
IS2179	India	bicolor
IS21849	Sierra_Leone	guinea
IS21863	Syrian_Arab_Republic	bicolor
IS21888	United_States	caudatum-guinea
IS21991	India	durra
IS22040	India	durra
IS2205	India	bicolor-durra
IS22074	India	durra
IS2221	United_States	guinea-kafir
IS22239	Botswana	kafir
IS22282	Botswana	bicolor
IS22287	Botswana	kafir
IS22291	Botswana	guinea
IS22294	Botswana	kafir
IS22325	Botswana	guinea
IS22330	Botswana	durra
IS22334	Botswana	kafir
IS22506	Sudan	caudatum
IS22609	Sri_Lanka	caudatum
IS22616	Myanmar	bicolor
IS2262	Sudan	caudatum-kafir
IS2263	Sudan	durra
IS22632	Cameroon	durra
IS22720	Somalia	durra
IS22799	Somalia	durra
IS22909	Sudan	durra
IS22986	Sudan	caudatum
IS22996	Sudan	caudatum-guinea
IS23033	Sudan	bicolor
IS23048	Sudan	caudatum
IS23053	Sudan	caudatum
IS23100	Tanzania	guinea
IS23142	Tanzania	durra
IS23178	Zambia	bicolor
IS23216	Zambia	bicolor-caudatum
IS23254	Zambia	bicolor
IS23514	Ethiopia	caudatum
IS23521	Ethiopia	caudatum-guinea
IS23574	Ethiopia	caudatum-guinea
IS23579	Ethiopia	caudatum-guinea
IS23586	Ethiopia	caudatum-guinea
IS23590	Ethiopia	caudatum-guinea
IS23601	Ethiopia	caudatum-guinea
IS23644	Gambia	guinea
IS23645	Gambia	guinea
IS23666	Gambia	guinea
IS23669	Gambia	guinea
IS2367	Nigeria	bicolor-caudatum
IS23684	Mozambique	guinea
IS23777	Malawi	guinea
IS2379	South_Africa	caudatum
IS2382	South_Africa	caudatum
IS2389	South_Africa	kafir
IS23891	Yemen_Republic_of	durra
IS23903	Yemen_Republic_of	bicolor-caudatum
IS23948	Yemen_Republic_of	bicolor-caudatum
IS2397	South_Africa	kafir
IS2398	South_Africa	kafir
IS23992	Yemen_Republic_of	caudatum
IS24006	United_States	caudatum-durra
IS24072	Tanzania	guinea
IS24083	Tanzania	guinea
IS2413	Iran	bicolor
IS24134	Tanzania	guinea
IS24139	Tanzania	guinea
IS2416	South_Africa	durra-kafir
IS24175	Tanzania	guinea
IS2421	South_Africa	caudatum-kafir
IS24218	Tanzania	guinea
IS2426	Afghanistan	bicolor-caudatum
IS2430	Nigeria	guinea
IS24348	India	caudatum
IS24453	South_Africa	bicolor-caudatum
IS24462	South_Africa	bicolor-caudatum
IS24463	South_Africa	kafir
IS24481	South_Africa	kafir
IS24492	South_Africa	kafir
IS24503	South_Africa	bicolor
IS24713	Nigeria	bicolor-durra
IS24775	Nigeria	guinea
IS24786	Nigeria	caudatum-guinea
IS24913	Zambia	bicolor-guinea
IS24939	Zambia	bicolor
IS24940	Zambia	durra-guinea
IS24953	Zambia	caudatum-guinea
IS25055	Ghana	guinea
IS25089	Ghana	guinea
IS25207	Ethiopia	bicolor
IS25249	Ethiopia	bicolor-durra
IS25301	Ethiopia	bicolor-durra
IS25442	Kenya	caudatum
IS25522	Burundi	caudatum
IS25523	Burundi	caudatum
IS25524	Burundi	caudatum
IS25548	Rwanda	caudatum
IS25596	Rwanda	caudatum
IS25702	Mali	bicolor-caudatum
IS25732	Mali	durra
IS25733	Mali	guinea
IS25836	Mali	durra
IS25848	Mali	guinea
IS25910	Mali	guinea
IS25989	Mali	guinea
IS26025	Mali	guinea
IS26046	Mali	guinea
IS26110	Mali	guinea
IS26198	Togo	guinea
IS26222	Togo	caudatum-guinea
IS26224	Togo	guinea
IS26484	Benin	guinea
IS26617	Madagascar	bicolor-caudatum
IS26694	South_Africa	caudatum
IS26701	South_Africa	bicolor-caudatum
IS26735	South_Africa	caudatum
IS26737	South_Africa	kafir
IS26739	South_Africa	verticilliflorum
IS26749	South_Africa	kafir
IS2678	Uganda	bicolor-caudatum
IS26788	South_Africa	caudatum-durra
IS26815	Yemen_Republic_of	caudatum
IS27034	Sudan	durra
IS27146	Zimbabwe	durra
IS27164	Zimbabwe	kafir
IS27287	Burkina_Faso	guinea
IS2730	Uganda	caudatum
IS27490	Burkina_Faso	guinea
IS2752	Uganda	verticilliflorum
IS27557	Burkina_Faso	guinea
IS27587	Cameroon	aethiopicum
IS27599	Cameroon	caudatum-guinea
IS27697	Sierra_Leone	guinea
IS27786	Morocco	bicolor-durra
IS27791	Germany	bicolor-durra
IS27855	South_Africa	bicolor
IS2787	Kenya	caudatum
IS27887	South_Africa	bicolor-caudatum
IS27912	South_Africa	caudatum-kafir
IS2807	Zimbabwe	caudatum
IS2814	Zimbabwe	caudatum
IS28141	Yemen_Republic_of	caudatum-durra
IS28313	Yemen_Republic_of	caudatum-durra
IS28332	Yemen_Republic_of	caudatum-durra
IS2834	Zimbabwe	guinea
IS28389	Yemen_Republic_of	caudatum-durra
IS28449	Yemen_Republic_of	caudatum-guinea
IS28451	Yemen_Republic_of	caudatum-guinea
IS2848	South_Africa	caudatum
IS28614	Yemen_Republic_of	caudatum-durra
IS2864	South_Africa	caudatum
IS28688	Yemen_Republic_of	caudatum-durra
IS2872	Egypt	bicolor-caudatum
IS2873	Egypt	caudatum
IS28740	Yemen_Republic_of	caudatum-durra
IS28747	Yemen_Republic_of	caudatum-durra
IS28849	Yemen_Republic_of	caudatum-durra
IS28991	Yemen_Republic_of	caudatum-guinea
IS2902	Nigeria	bicolor-caudatum
IS29091	Yemen_Republic_of	caudatum-durra
IS29100	Yemen_Republic_of	caudatum-durra
IS29187	Swaziland	caudatum-guinea
IS29233	Swaziland	kafir
IS29239	Swaziland	kafir
IS29241	Swaziland	caudatum-kafir
IS29269	Swaziland	caudatum-guinea
IS29304	Swaziland	guinea-kafir
IS29310	Swaziland	caudatum-guinea
IS29314	Swaziland	caudatum-durra
IS29326	Swaziland	bicolor-caudatum
IS29335	Swaziland	caudatum
IS29358	Lesotho	kafir
IS29392	Lesotho	kafir
IS29407	Lesotho	kafir
IS29409	Lesotho	kafir
IS29441	Lesotho	caudatum-kafir
IS29468	Lesotho	caudatum-guinea
IS29472	Lesotho	kafir
IS29496	Lesotho	kafir
IS29565	Lesotho	caudatum-guinea
IS29568	Lesotho	caudatum-kafir
IS29569	Lesotho	kafir
IS29582	Lesotho	kafir
IS29606	South_Africa	kafir
IS29627	South_Africa	caudatum-durra
IS29638	China	bicolor-caudatum
IS29654	China	bicolor-kafir
IS29689	Zimbabwe	kafir
IS29691	Zimbabwe	guinea
IS29714	Zimbabwe	durra-kafir
IS29733	Zimbabwe	durra-guinea
IS29772	Zimbabwe	caudatum-guinea
IS29798	Zimbabwe	guinea
IS29870	Zimbabwe	caudatum-durra
IS29872	Zimbabwe	kafir
IS29876	Zimbabwe	caudatum-guinea
IS29911	Zimbabwe	caudatum
IS29914	Zimbabwe	caudatum
IS29950	Zimbabwe	caudatum-guinea
IS29966	Zimbabwe	kafir
IS29977	Zimbabwe	caudatum-durra
IS30079	Zimbabwe	caudatum-durra
IS30092	Zimbabwe	caudatum-durra
IS30175	Zimbabwe	guinea
IS30205	Zimbabwe	bicolor-caudatum
IS30207	Zimbabwe	caudatum-guinea
IS30231	Zimbabwe	kafir
IS303	China	bicolor-kafir
IS30317	China	bicolor-caudatum
IS30335	China	bicolor-caudatum
IS30383	China	bicolor-caudatum
IS30397	China	bicolor
IS30400	China	bicolor-caudatum
IS30405	China	bicolor-caudatum
IS30409	China	bicolor-caudatum
IS30417	China	bicolor-caudatum
IS30436	China	bicolor-caudatum
IS30441	China	caudatum
IS30443	China	bicolor-caudatum
IS30450	China	bicolor-caudatum
IS30451	China	bicolor-caudatum
IS30460	China	caudatum
IS30466	China	bicolor-caudatum
IS30492	Korea_Republic_of	bicolor-caudatum
IS30503	Korea_Republic_of	bicolor
IS30507	Korea_Republic_of	bicolor-caudatum
IS30508	Korea_Republic_of	bicolor-caudatum
IS30533	Korea_Republic_of	bicolor-caudatum
IS30536	Korea_Republic_of	bicolor-caudatum
IS30562	Korea_Republic_of	bicolor
IS30572	Cameroon	caudatum-guinea
IS30619	Cameroon	caudatum
IS3073	Sudan	caudatum
IS30748	Cameroon	caudatum-durra
IS30838	Cameroon	guinea
IS30898	Uganda	caudatum-guinea
IS31043	Uganda	caudatum
IS31123	Uganda	caudatum-guinea
IS31179	Uganda	caudatum
IS31186	Uganda	caudatum-guinea
IS31195	Uganda	caudatum-guinea
IS31202	Uganda	caudatum
IS3121	Kenya	bicolor
IS31299	Uganda	caudatum
IS31446	Uganda	caudatum-guinea
IS3147	South_Africa	bicolor-caudatum
IS31533	Burundi	verticilliflorum
IS31557	Burundi	caudatum
IS31559	Burundi	caudatum
IS3158	South_Africa	kafir
IS31651	Zaire	caudatum
IS31681	Algeria	bicolor
IS31693	Algeria	bicolor-caudatum
IS31706	Yemen_Republic_of	durra
IS31714	Yemen_Republic_of	caudatum-durra
IS31852	Yemen_Republic_of	caudatum-durra
IS31861	Yemen_Republic_of	caudatum-durra
IS32050	Yemen_Republic_of	durra
IS32087	Yemen_Republic_of	caudatum-durra
IS32092	Yemen_Republic_of	caudatum-durra
IS32234	Yemen_Republic_of	caudatum-durra
IS32245	Yemen_Republic_of	caudatum-durra
IS32349	India	guinea
IS32439	India	guinea
IS32454	India	guinea
IS32515	Somalia	bicolor
IS32569	Somalia	durra
IS32754	Somalia	virgatum
IS32787	Somalia	durra
IS32986	Tanzania	guinea
IS33023	Tanzania	guinea
IS33090	Honduras	durra
IS33173	Cameroon	caudatum
IS33178	Cameroon	durra
IS33209	Cameroon	caudatum-durra
IS33261	Cameroon	caudatum
IS33353	Kenya	caudatum
IS33423	Kenya	caudatum
IS33844	India	durra
IS3443	Sudan	caudatum-guinea
IS35	United_States	bicolor
IS3507	Sudan	caudatum
IS3511	Sudan	caudatum-kafir
IS3583	Sudan	caudatum
IS36633	Unknown	caudatum
IS3672	United_States	caudatum
IS3675	United_States	durra-guinea
IS3685	United_States	caudatum
IS3780	China	bicolor
IS3885	Mali	guinea
IS3905	Mali	guinea
IS3957	Nepal	guinea
IS3971	India	durra
IS4027	India	bicolor
IS4035	India	bicolor-durra
IS4060	India	bicolor-durra
IS4092	India	caudatum
IS4112	India	caudatum
IS4285	India	durra
IS4360	India	durra
IS4372	India	durra-guinea
IS4515	India	durra
IS4581	India	durra
IS4613	India	durra
IS4631	India	durra
IS4698	India	durra
IS4726	India	durra
IS473	United_States	guinea-kafir
IS4776	India	durra
IS4821	India	durra
IS4951	India	guinea
IS4963	India	guinea
IS5094	India	durra
IS5106	India	durra
IS5295	India	guinea
IS5301	India	caudatum-guinea
IS5386	India	durra
IS5622	India	durra
IS5667	India	durra
IS5720	India	bicolor-durra
IS5867	India	caudatum-durra
IS5910	India	guinea
IS5919	India	durra
IS5972	India	durra
IS602	United_States	bicolor
IS603	United_States	bicolor
IS608	United_States	bicolor
IS6094	India	durra
IS6154	India	durra
IS6193	India	durra
IS6351	India	durra
IS6354	India	durra
IS6413	India	durra
IS6421	India	durra
IS6718	Burkina_Faso	guinea
IS6723	Burkina_Faso	caudatum
IS6745	Burkina_Faso	guinea
IS6828	Burkina_Faso	guinea
IS6928	Sudan	caudatum-guinea
IS6931	Sudan	caudatum-guinea
IS7125	Somalia	caudatum
IS7131	Uganda	caudatum-durra
IS7250	Nigeria	guinea
IS7277	Nigeria	bicolor-caudatum
IS7305	Nigeria	caudatum
IS7310	Nigeria	guinea
IS7314	Nigeria	caudatum
IS7463	Nigeria	caudatum-durra
IS7620	Nigeria	caudatum-guinea
IS7679	Nigeria	guinea
IS7722	Nigeria	caudatum-durra
IS7861	Nigeria	guinea
IS7889	Nigeria	guinea
IS7957	Nigeria	bicolor-guinea
IS7958	Nigeria	guinea
IS7987	Nigeria	guinea
IS8012	Japan	bicolor
IS8218	Uganda	bicolor-durra
IS8283	Uganda	caudatum
IS8348	Pakistan	durra
IS8685	Sudan	caudatum
IS8774	South_Africa	durra-kafir
IS8777	Uganda	bicolor-caudatum
IS8882	Uganda	caudatum
IS8916	Uganda	caudatum-guinea
IS9108	Kenya	caudatum
IS9113	Kenya	caudatum
IS9168	Kenya	bicolor
IS9177	Kenya	caudatum
IS929	Sudan	durra
IS9303	South_Africa	kafir
IS9468	South_Africa	kafir
IS9527	South_Africa	kafir
IS9586	Niger	caudatum
IS9597	Niger	guinea
IS9712	Sudan	durra
IS9713	Sudan	caudatum-durra
IS9745	Sudan	caudatum
IS9830	Sudan	caudatum
IS9883	Sudan	caudatum
IS9911	Sudan	caudatum
IS995	United_States	bicolor-caudatum
PI152595	Sudan	caudatum-guinea
PI276837		caudatum-durra
PI34911		caudatum
PI533750	India	bicolor
PI533752	South_Africa	caudatum
PI533754	Sudan	bicolor
PI533758	Sudan	caudatum
PI533761	Ethiopia	caudatum
PI533762	Sudan	caudatum-durra
PI533766	West_Volta	guinea
PI533769	Sudan	caudatum-kafir
PI533785	Nigeria	guinea
PI533788	Sudan	caudatum-durra
PI533789	Sudan	caudatum-guinea
PI533792	Ethiopia	caudatum
PI533794	Ethiopia	caudatum
PI533800	Ethiopia	caudatum
PI533807	Nigeria	caudatum-kafir
PI533810	India	durra
PI533814	India	durra
PI533821	Tanzania	caudatum
PI533822	Tanzania	caudatum-kafir
PI533824		caudatum-durra
PI533831	Sudan	caudatum-kafir
PI533833	Uganda	bicolor-caudatum
PI533839	Nigeria	guinea
PI533842	India	durra
PI533855	India	bicolor-guinea
PI533856	India	durra
PI533863	Chad	kafir
PI533866	Sudan	bicolor-caudatum
PI533869	Tanzania	guinea
PI533871	Nigeria	caudatum
PI533876	Nigeria	caudatum
PI533877	Nigeria	caudatum
PI533882	Nigeria	caudatum
PI533901	Japan	caudatum
PI533902	Ethiopia	bicolor-durra
PI533910	Sudan	caudatum
PI533911	Sudan	caudatum
PI533912	Sudan	caudatum
PI533913	Sudan	caudatum-guinea
PI533919	Ethiopia	bicolor-durra
PI533927	Ethiopia	bicolor
PI533936	Tanzania	guinea
PI533937	Zambia	kafir
PI533938	Zaire	caudatum
PI533939	Mozambique	caudatum
PI533940	Tanzania	bicolor
PI533943	India	bicolor-durra
PI533948	United_States	guinea-kafir
PI533955	South_Africa	caudatum-kafir
PI533956	Congo	bicolor-durra
PI533957	United_States	caudatum
PI533961	South_Africa	caudatum
PI533962	Sudan	caudatum
PI533964	Sudan	caudatum
PI533965	Uganda	bicolor-caudatum
PI533967	Uganda	caudatum
PI533970	Uganda	caudatum
PI533972	Uganda	caudatum
PI533976	South_Africa	caudatum-kafir
PI533979	South_Africa	kafir
PI533980	China	caudatum-kafir
PI533985	Sudan	caudatum
PI533986	Sudan	caudatum
PI533987	Sudan	caudatum
PI533989	Sudan	caudatum
PI533991	Sudan	caudatum-guinea
PI533996	Sudan	caudatum-durra
PI533997	Arabia	durra-guinea
PI533998	United_States	bicolor
PI534009	India	durra
PI534021	India	durra
PI534028	India	durra
PI534037	Chad	caudatum-guinea
PI534053	Uganda	caudatum
PI534054	Kenya	caudatum-kafir
PI534070	Nigeria	guinea
PI534075	Nigeria	caudatum
PI534079	Nigeria	bicolor-caudatum
PI534088	Nigeria	caudatum
PI534092	Nigeria	caudatum
PI534096	Kenya	guinea
PI534097	Japan	kafir
PI534099	Japan	caudatum
PI534101	Japan	caudatum
PI534104	Uganda	caudatum-kafir
PI534105	Uganda	caudatum-kafir
PI534108	Uganda	caudatum-kafir
PI534112	Uganda	caudatum
PI534114	Pakistan	caudatum
PI534115	Ethiopia	caudatum
PI534116	Ethiopia	bicolor-durra
PI534117	Uganda	bicolor
PI534123	Ethiopia	bicolor-durra
PI534124	Ethiopia	bicolor-guinea
PI534127	Ethiopia	bicolor-kafir
PI534128	Ethiopia	durra
PI534132	Ethiopia	durra
PI534133	Ethiopia	durra
PI534135	Ethiopia	durra
PI534137	Sudan	caudatum
PI534138	Unknown	caudatum-guinea
PI534139	Sudan	caudatum-guinea
PI534144	Uganda	caudatum-durra
PI534145	Zimbabwe	bicolor
PI534148	Ethiopia	bicolor-durra
PI534155	Ethiopia	bicolor-durra
PI534157	Ethiopia	caudatum
PI534163	United_States	caudatum
PI540816	Unknown	Unknown
PI548797	Unknown	Unknown
PI552856	Unknown	Unknown
PI552861	United_States	Unknown
PI561071	Unknown	Unknown
PI561073	Unknown	Unknown
PI564164	Unknown	Unknown
PI564165	Unknown	Unknown
PI576130	Unknown	kafir
PI576332	China	bicolor
PI576333	United_States	guinea-kafir
PI576339	Zimbabwe	caudatum-kafir
PI576340	South_Africa	caudatum-kafir
PI576345	South_Africa	kafir
PI576347	United_States	bicolor
PI576348	United_States	bicolor
PI576349	United_States	bicolor
PI576352	Botswana	caudatum-kafir
PI576359	India	durra-guinea
PI576364	India	caudatum
PI576366	India	bicolor-durra
PI576373	Japan	bicolor-caudatum
PI576375	Ethiopia	bicolor-durra
PI576376	Ethiopia	bicolor-durra
PI576380	Ethiopia	caudatum
PI576381	Ethiopia	bicolor-durra
PI576390	India	durra
PI576391	India	bicolor
PI576393	Ethiopia	caudatum
PI576394	Sudan	caudatum
PI576399	Sudan	caudatum
PI576401	India	durra
PI576418	Nigeria	guinea
PI576422	South_Africa	kafir
PI576425	Ethiopia	bicolor-durra
PI576426	Ethiopia	bicolor-durra
PI576428	Ethiopia	caudatum
PI576435	Uganda	bicolor-kafir
PI585291
PI585295
PI595699	India	durra
PI595702	Zimbabwe	caudatum-kafir
PI595714	Sudan	caudatum
PI595718	Chad	caudatum-kafir
PI595720	Ethiopia	bicolor-durra
PI595739	Sudan	caudatum
PI595740	Uganda	caudatum
PI595741	Senegal	guinea
PI595743		caudatum-guinea
PI595744	Guatemala	caudatum-kafir
PI595745	Burkina_Faso	caudatum-guinea
PI597945	Egypt	durra
PI597946	China	bicolor-guinea
PI597949	India	guinea
PI597950	India	durra-guinea
PI597951	West_Volta	guinea
PI597952	Sudan	caudatum
PI597957	Ethiopia	bicolor-durra
PI597960	Nigeria	bicolor-caudatum
PI597961	Nigeria	caudatum
PI597964	Ethiopia	caudatum
PI597966	Venezuela	caudatum
PI597967	Ethiopia	caudatum
PI597968	Sudan	caudatum-guinea
PI597971	Sudan	caudatum
PI597973	Sudan	bicolor-durra
PI597976	Mali	guinea
PI597980	Mali	caudatum
PI597982	Sudan	caudatum
PI598069	Unknown	Unknown
PI598070	Unknown	Unknown
PI607931	Unknown	Unknown
PI609456	Unknown	guinea
PI629034	Unknown	Unknown
PI629040	Unknown	Unknown
PI629059	Unknown	Unknown
PI655977	Unknown	Unknown
PI655978	Unknown	Unknown
PI655979	Unknown	Unknown
PI655980	Unknown	Unknown
PI655991	Unknown	Unknown
PI655992	Unknown	Unknown
PI655993	Unknown	Unknown
PI655996	Unknown	Unknown
PI655997	Unknown	Unknown
PI655999	Unknown	Unknown
PI656000	Unknown	Unknown
PI656001	Unknown	Unknown
PI656004	Unknown	Unknown
PI656010	Unknown	Unknown
PI656018	Unknown	Unknown
PI656019	Unknown	Unknown
PI656022	Unknown	Unknown
PI656029	Unknown	Unknown
C10_68_1	Haiti	HBP
C10_68_2	Haiti	HBP
C11_253_1	Haiti	HBP
C11_253_2	Haiti	HBP
C12_243_1	Haiti	HBP
C12_243_2	Haiti	HBP
C13_288_1	Haiti	HBP
C13_288_2	Haiti	HBP
C14_13_1	Haiti	HBP
C14_13_2	Haiti	HBP
C15_45_1	Haiti	HBP
C15_45_2	Haiti	HBP
C16_256_1	Haiti	HBP
C16_256_2	Haiti	HBP
C1_285_1	Haiti	HBP
C1_285_2	Haiti	HBP
C20_115_1	Haiti	HBP
C20_115_2	Haiti	HBP
C2_299_1	Haiti	HBP
C2_299_2	Haiti	HBP
C31_2_1	Haiti	HBP
C31_2_2	Haiti	HBP
C32_175_1	Haiti	HBP
C32_175_2	Haiti	HBP
C34_274_1	Haiti	HBP
C34_274_2	Haiti	HBP
C35	Haiti	HBP
C35_192_2	Haiti	HBP
C36_52_1	Haiti	HBP
C36_52_2	Haiti	HBP
C37_116_1	Haiti	HBP
C37_116_2	Haiti	HBP
C39_80_1	Haiti	HBP
C39_80_2	Haiti	HBP
C3_204_1	Haiti	HBP
C3_204_2	Haiti	HBP
C40_262_1	Haiti	HBP
C40_262_2	Haiti	HBP
C4_266_1	Haiti	HBP
C4_266_2	Haiti	HBP
C5_84_1	Haiti	HBP
C5_84_2	Haiti	HBP
C6_151_1	Haiti	HBP
C6_151_2	Haiti	HBP
C7	Haiti	HBP
C8_187_1	Haiti	HBP
C8_187_2	Haiti	HBP
C9_103_1	Haiti	HBP
C9_103_2	Haiti	HBP
C_16	Haiti	HBP
C_21	Haiti	HBP
C_22	Haiti	HBP
C_23	Haiti	HBP
C_24	Haiti	HBP
C_26	Haiti	HBP
C_27	Haiti	HBP
C_28	Haiti	HBP
C_29	Haiti	HBP
C_30	Haiti	HBP
C_42	Haiti	HBP
C_43	Haiti	HBP
C_44	Haiti	HBP
C_45	Haiti	HBP
C_46	Haiti	HBP
C_47	Haiti	HBP
C_48	Haiti	HBP
C_49	Haiti	HBP
C_50	Haiti	HBP
C_51	Haiti	HBP
C_52	Haiti	HBP
C_53	Haiti	HBP
C_54	Haiti	HBP
C_55	Haiti	HBP
C_57	Haiti	HBP
C_58	Haiti	HBP
C_60	Haiti	HBP
C_62	Haiti	HBP
C_63	Haiti	HBP
C_64	Haiti	HBP
C_65	Haiti	HBP
C_66	Haiti	HBP
C_67	Haiti	HBP
C_68	Haiti	HBP
C_69	Haiti	HBP
C_70	Haiti	HBP
C_71	Haiti	HBP
C_72	Haiti	HBP
C_73	Haiti	HBP
C_74	Haiti	HBP
C_75	Haiti	HBP
C_77	Haiti	HBP
C_78	Haiti	HBP
C_79	Haiti	HBP
C_80	Haiti	HBP
C_81	Haiti	HBP
D10_365_DA_070	Haiti	HBP
D10_365_DB_089	Haiti	HBP
D10_366_DA_038	Haiti	HBP
D10_366_DB_039	Haiti	HBP
D12_359_DA_012	Haiti	HBP
D12_359_DB_041	Haiti	HBP
D12_360_DA_036	Haiti	HBP
D12_361_DA_025	Haiti	HBP
D12_361_DB_081	Haiti	HBP
D14_311_1	Haiti	HBP
D14_311_D_1	Haiti	HBP
D14_316_1	Haiti	HBP
D14_316_2	Haiti	HBP
D14_319_1	Haiti	HBP
D14_319_2	Haiti	HBP
D14_340_DA_004	Haiti	HBP
D14_340_DB_023	Haiti	HBP
D14_341_DB_026	Haiti	HBP
D14_342_DA_043	Haiti	HBP
D14_342_DB_001	Haiti	HBP
D14_343_DA_082	Haiti	HBP
D14_343_DB_042	Haiti	HBP
D14_344_DB_016	Haiti	HBP
D14_345_DA_063	Haiti	HBP
D14_345_DB_017	Haiti	HBP
D14_346_DA_085	Haiti	HBP
D14_346_DB_104	Haiti	HBP
D14_347_DA_016	Haiti	HBP
D14_347_DB_037	Haiti	HBP
D14_348_DA_026	Haiti	HBP
D14_348_DB_044	Haiti	HBP
D14_349_DA_050	Haiti	HBP
D14_349_DB_052	Haiti	HBP
D14_350_DA_053	Haiti	HBP
D14_350_DB_073	Haiti	HBP
D15_353_DA_022	Haiti	HBP
D15_353_DB_085	Haiti	HBP
D15_354_DA_030	Haiti	HBP
D15_354_DB_103	Haiti	HBP
D16_421_DA_028	Haiti	HBP
D16_421_DB_063	Haiti	HBP
D17_423_DA_010	Haiti	HBP
D17_423_DB_106	Haiti	HBP
D1_367_DA_024	Haiti	HBP
D1_367_DB_029	Haiti	HBP
D1_368_DA_098	Haiti	HBP
D1_368_DB_058	Haiti	HBP
D1_369_DA_090	Haiti	HBP
D1_369_DB_084	Haiti	HBP
D1_370_DA_001	Haiti	HBP
D1_370_DB_020	Haiti	HBP
D1_371_DA_088	Haiti	HBP
D1_371_DB_090	Haiti	HBP
D1_372_DA_099	Haiti	HBP
D1_372_DB_071	Haiti	HBP
D1_373_DA_074	Haiti	HBP
D20_422_DA_080	Haiti	HBP
D20_422_DB_074	Haiti	HBP
D26_327_DA_064	Haiti	HBP
D26_327_DB_078	Haiti	HBP
D26_328_DA_073	Haiti	HBP
D26_328_DB_077	Haiti	HBP
D26_329_DA_040	Haiti	HBP
D26_329_DB_105	Haiti	HBP
D28_357_DB_091	Haiti	HBP
D28_358_DA_089	Haiti	HBP
D28_358_DB_069	Haiti	HBP
D29_374_DA_057	Haiti	HBP
D29_374_DB_031	Haiti	HBP
D29_375_DA_060	Haiti	HBP
D29_375_DB_050	Haiti	HBP
D29_376_DA_051	Haiti	HBP
D29_376_DB_097	Haiti	HBP
D29_377_DA_103	Haiti	HBP
D29_377_DB_049	Haiti	HBP
D29_378_DA_048	Haiti	HBP
D29_378_DB_093	Haiti	HBP
D29_379_DA_035	Haiti	HBP
D29_379_DB_065	Haiti	HBP
D29_380_DA_101	Haiti	HBP
D29_380_DB_086	Haiti	HBP
D29_381_DA_091	Haiti	HBP
D29_381_DB_072	Haiti	HBP
D2_337_DA_023	Haiti	HBP
D2_337_DB_088	Haiti	HBP
D2_338_DA_096	Haiti	HBP
D2_338_DB_015	Haiti	HBP
D2_339_DA_102	Haiti	HBP
D2_339_DB_005	Haiti	HBP
D30_389_DA_049	Haiti	HBP
D30_389_DB_012	Haiti	HBP
D30_390_DA_009	Haiti	HBP
D30_390_DB_053	Haiti	HBP
D30_391_DA_003	Haiti	HBP
D30_391_DB_045	Haiti	HBP
D30_392_DB_046	Haiti	HBP
D30_393_DA_006	Haiti	HBP
D30_393_DB_061	Haiti	HBP
D30_394_DA_007	Haiti	HBP
D30_395_DB_054	Haiti	HBP
D30_396_DA_054	Haiti	HBP
D30_396_DB_079	Haiti	HBP
D31_405_DA_104	Haiti	HBP
D31_405_DB_098	Haiti	HBP
D31_406_DA_065	Haiti	HBP
D31_406_DB_024	Haiti	HBP
D31_407_DB_051	Haiti	HBP
D32_325_DA_067	Haiti	HBP
D32_325_DB_028	Haiti	HBP
D32_326_DA_059	Haiti	HBP
D32_326_DB_010	Haiti	HBP
D32_408_DA_044	Haiti	HBP
D32_408_DB_040	Haiti	HBP
D32_409_DA_056	Haiti	HBP
D32_409_DB_048	Haiti	HBP
D32_410_DA_106	Haiti	HBP
D32_410_DB_011	Haiti	HBP
D32_411_DA_075	Haiti	HBP
D32_411_DB_080	Haiti	HBP
D33_402_DA_021	Haiti	HBP
D33_402_DB_092	Haiti	HBP
D33_403_DA_033	Haiti	HBP
D33_403_DB_062	Haiti	HBP
D33_404_DB_007	Haiti	HBP
D34_419_DA_039	Haiti	HBP
D34_419_DB_006	Haiti	HBP
D35_400_DA_086	Haiti	HBP
D35_400_DB_043	Haiti	HBP
D35_401_DA_002	Haiti	HBP
D35_401_DB_060	Haiti	HBP
D36_397_DA_052	Haiti	HBP
D36_397_DB_009	Haiti	HBP
D36_398_DA_058	Haiti	HBP
D36_398_DB_083	Haiti	HBP
D36_399_DA_097	Haiti	HBP
D36_399_DB_102	Haiti	HBP
D38_412_DA_062	Haiti	HBP
D38_412_DB_019	Haiti	HBP
D38_413_DA_077	Haiti	HBP
D38_413_DB_095	Haiti	HBP
D38_414_DB_032	Haiti	HBP
D39_426_DA_013	Haiti	HBP
D39_426_DB_066	Haiti	HBP
D3_321_DA_037	Haiti	HBP
D3_321_DB_021	Haiti	HBP
D3_322_DA_105	Haiti	HBP
D3_322_DB_027	Haiti	HBP
D3_323_DA_020	Haiti	HBP
D3_323_DB_096	Haiti	HBP
D3_324_DA_055	Haiti	HBP
D3_324_DB_094	Haiti	HBP
D43_334_DA_014	Haiti	HBP
D43_334_DB_038	Haiti	HBP
D43_335_DA_092	Haiti	HBP
D43_335_DB_035	Haiti	HBP
D43_336_DB_018	Haiti	HBP
D44_415_DA_093	Haiti	HBP
D44_415_DB_087	Haiti	HBP
D46_416_DB_013	Haiti	HBP
D46_417_DA_041	Haiti	HBP
D46_417_DB_022	Haiti	HBP
D47_362_DA_094	Haiti	HBP
D47_362_DB_101	Haiti	HBP
D47_363_DA_047	Haiti	HBP
D47_363_DB_036	Haiti	HBP
D47_364_DA_011	Haiti	HBP
D47_364_DB_068	Haiti	HBP
D48_382_DA_061	Haiti	HBP
D48_382_DB_055	Haiti	HBP
D48_383_DA_031	Haiti	HBP
D48_383_DB_082	Haiti	HBP
D48_384_DB_047	Haiti	HBP
D48_385_DA_046	Haiti	HBP
D48_385_DB_070	Haiti	HBP
D48_386_DA_081	Haiti	HBP
D48_386_DB_100	Haiti	HBP
D48_387_DA_018	Haiti	HBP
D48_387_DB_099	Haiti	HBP
D48_388_DA_095	Haiti	HBP
D48_388_DB_008	Haiti	HBP
D49_418_DA_078	Haiti	HBP
D49_418_DB_030	Haiti	HBP
D4_351_DA_015	Haiti	HBP
D4_351_DB_076	Haiti	HBP
D4_352_DA_083	Haiti	HBP
D4_352_DB_033	Haiti	HBP
D50_420_DA_068	Haiti	HBP
D50_420_DB_075	Haiti	HBP
D5_424_DA_008	Haiti	HBP
D5_424_DB_056	Haiti	HBP
D6_425_DA_034	Haiti	HBP
D6_425_DB_004	Haiti	HBP
D7_355_DA_017	Haiti	HBP
D7_355_DB_002	Haiti	HBP
D7_356_DA_087	Haiti	HBP
D7_356_DB_014	Haiti	HBP
D9_331_DA_029	Haiti	HBP
D9_331_DB_025	Haiti	HBP
D9_332_DA_005	Haiti	HBP
D9_332_DB_064	Haiti	HBP
D9_333_DB_003	Haiti	HBP
