## Supplementary material for "The recent evolutionary rescue of a staple crop depended on over half a century of global germplasm exchange": Supp. File 2

### Sheet: Genome-wide Fst values 
SNP	Chromosome	Position	negative LOG(P values)
S1_61018734	1	61018734	7.16
S1_61221630	1	61221630	6.81
S1_61600655	1	61600655	6.94
S1_63991364	1	63991364	10.6
S1_63991368	1	63991368	10.6
S1_63991517	1	63991517	10.4
S1_65185017	1	65185017	7.81
S1_66109408	1	66109408	6.9
S1_66820373	1	66820373	9.47
S1_66913212	1	66913212	6.5
S2_13668819	2	13668819	7.64
S2_58862820	2	58862820	6.65
S2_58906500	2	58906500	18.2
S2_63195176	2	63195176	7.49
S2_71262770	2	71262770	8.52
S2_74247111	2	74247111	7.34
S2_74295968	2	74295968	7.53
S2_75061920	2	75061920	9.61
S3_69360827	3	69360827	7.49
S3_69391851	3	69391851	7.94
S3_69391852	3	69391852	7.94
S3_69394397	3	69394397	7.81
S3_69395371	3	69395371	7.85
S3_69397398	3	69397398	10.1
S4_1457430	4	1457430	6.74
S4_2878053	4	2878053	8
S4_4751976	4	4751976	7.49
S4_46485304	4	46485304	7.63
S5_2174479	5	2174479	8.26
S5_3541015	5	3541015	6.67
S5_3541173	5	3541173	6.7
S5_3541178	5	3541178	6.67
S5_3541222	5	3541222	6.67
S5_3541224	5	3541224	6.67
S5_66598168	5	66598168	7.9
S5_69507220	5	69507220	8.11
S6_2190820	6	2190820	7.87
S6_2316351	6	2316351	18
S6_2682627	6	2682627	6.58
S6_2843920	6	2843920	7.06
S6_2892438	6	2892438	18.3
S6_2927739	6	2927739	16.6
S6_2927773	6	2927773	12.3
S6_2983634	6	2983634	18.3
S6_2995581	6	2995581	18.9
S6_3046256	6	3046256	11.6
S6_3074598	6	3074598	7.94
S6_3184954	6	3184954	6.66
S7_5738657	7	5738657	12.2
S7_32008383	7	32008383	6.54
S7_37402179	7	37402179	14.1
S7_52808046	7	52808046	7.86
S7_63709659	7	63709659	6.65
S7_63712726	7	63712726	6.92
S7_63734794	7	63734794	6.89
S7_63747747	7	63747747	6.92
S7_63767166	7	63767166	6.61
S8_7570897	8	7570897	9.23
S8_7570901	8	7570901	8.81
S8_11535994	8	11535994	17
S8_13463263	8	13463263	6.92
S8_13584540	8	13584540	6.61
S8_59170357	8	59170357	7.49
S9_4718351	9	4718351	6.75
S9_6344530	9	6344530	10
S9_10600750	9	10600750	10.3
S9_10603909	9	10603909	8.09
S9_11650317	9	11650317	7.19
S9_11675267	9	11675267	7.24
S9_11747276	9	11747276	6.77
S9_12574033	9	12574033	7.04
S9_12575333	9	12575333	7.04
S9_12575744	9	12575744	6.61
S9_12575837	9	12575837	6.6
S9_12668482	9	12668482	6.96
S9_12684396	9	12684396	6.77
S9_12743781	9	12743781	8.27
S9_12745987	9	12745987	7.09
S9_12765935	9	12765935	7.52
S9_13017017	9	13017017	7.01
S9_13028359	9	13028359	7.21
S9_13058894	9	13058894	7.11
S9_13085353	9	13085353	7.49
S9_13085888	9	13085888	6.96
S9_13099731	9	13099731	7.67
S9_13573550	9	13573550	7.35
S9_13592298	9	13592298	7.44
S9_13709932	9	13709932	7.66
S9_13780948	9	13780948	7.32
S9_13780950	9	13780950	7.32
S9_13780952	9	13780952	7.32
S9_13780955	9	13780955	7.32
S9_13780959	9	13780959	7.16
S9_13797481	9	13797481	7.49
S9_14138025	9	14138025	7.44
S9_14236333	9	14236333	7.94
S9_14418558	9	14418558	7.32
S9_14426213	9	14426213	6.8
S9_14695665	9	14695665	8.48
S9_14701518	9	14701518	8.53
S9_14819879	9	14819879	8.36
S9_14898552	9	14898552	8.82
S9_14928064	9	14928064	8.5
S9_14928167	9	14928167	8.59
S9_14989828	9	14989828	8.77
S9_14995773	9	14995773	8.94
S9_15140110	9	15140110	9.06
S9_15256992	9	15256992	8.58
S9_15259880	9	15259880	8.94
S9_15299656	9	15299656	9
S9_15331739	9	15331739	7.49
S9_15360213	9	15360213	7.28
S9_15361592	9	15361592	7.16
S9_15393968	9	15393968	9.75
S9_15534376	9	15534376	9.62
S9_16272219	9	16272219	9.38
S9_16316345	9	16316345	9.62
S9_16687768	9	16687768	9.75
S9_16973134	9	16973134	9.75
S9_16979592	9	16979592	9.62
S9_17560809	9	17560809	9.75
S9_17560851	9	17560851	9.77
S9_17560931	9	17560931	9.67
S9_17809355	9	17809355	9.72
S9_17873050	9	17873050	9.75
S9_18426157	9	18426157	9.75
S9_18427591	9	18427591	9.75
S9_18876602	9	18876602	9.98
S9_18877383	9	18877383	9.75
S9_18877529	9	18877529	9.77
S9_19080348	9	19080348	9.79
S9_19229029	9	19229029	9.79
S9_19837175	9	19837175	8.69
S9_19837184	9	19837184	9.77
S9_20013384	9	20013384	9.79
S9_20215960	9	20215960	9.79
S9_21003147	9	21003147	9.75
S9_21187285	9	21187285	9.63
S9_22019731	9	22019731	9.44
S9_22272951	9	22272951	9.71
S9_22491092	9	22491092	6.73
S9_22579440	9	22579440	9.75
S9_22701432	9	22701432	9.75
S9_23303945	9	23303945	9.67
S9_23593754	9	23593754	9.75
S9_24066231	9	24066231	9.67
S9_24550182	9	24550182	9.75
S9_25146396	9	25146396	8.76
S9_25737019	9	25737019	9.57
S9_25835607	9	25835607	9.67
S9_25958946	9	25958946	9.34
S9_25996074	9	25996074	9.77
S9_26093943	9	26093943	9.57
S9_26212846	9	26212846	9.67
S9_27131657	9	27131657	9.71
S9_31618561	9	31618561	9.57
S9_33112907	9	33112907	9.75
S9_33749547	9	33749547	9.75
S9_33818979	9	33818979	9.67
S9_34711946	9	34711946	9.57
S9_35010914	9	35010914	9.82
S9_35032393	9	35032393	8.82
S9_35111998	9	35111998	9.72
S9_35956890	9	35956890	9.71
S9_36023999	9	36023999	9.51
S9_36711783	9	36711783	9.77
S9_36712415	9	36712415	9.77
S9_37199513	9	37199513	9.71
S9_38643429	9	38643429	9.11
S9_39230640	9	39230640	7.28
S9_39309492	9	39309492	7.9
S9_39328867	9	39328867	7.85
S9_39632483	9	39632483	7.32
S9_40274646	9	40274646	6.73
S9_40337112	9	40337112	9.62
S9_40380686	9	40380686	9.38
S9_40429486	9	40429486	8.88
S9_40624416	9	40624416	9.53
S9_40694243	9	40694243	9.38
S9_40699268	9	40699268	9.15
S9_40699325	9	40699325	9.32
S9_40815469	9	40815469	10.6
S9_40874121	9	40874121	9
S9_40884348	9	40884348	10.5
S9_40884481	9	40884481	8.88
S9_41051080	9	41051080	10.6
S9_45019166	9	45019166	6.96
S9_45353317	9	45353317	10.3
S9_45361845	9	45361845	12.6
S9_45608959	9	45608959	7.09
S9_45618449	9	45618449	10.8
S9_45980200	9	45980200	6.6
S9_49604149	9	49604149	10.7
S9_49617988	9	49617988	10.3
S9_49620626	9	49620626	13.4
S9_49637800	9	49637800	8.77
S9_49711054	9	49711054	8.14
S9_49792740	9	49792740	15.8
S9_49853935	9	49853935	13.8
S9_50616046	9	50616046	6.58
S9_50616064	9	50616064	6.54
S9_50664419	9	50664419	8.18
S9_51466866	9	51466866	7.05
S9_53728239	9	53728239	6.61
S9_55452855	9	55452855	8.3
S9_56733257	9	56733257	6.85
S9_56803306	9	56803306	7.61
S9_56803329	9	56803329	6.77
S9_56840688	9	56840688	10.1
S9_56845419	9	56845419	8.93
S9_56845457	9	56845457	9.21
S9_56847368	9	56847368	7.91
S9_57369243	9	57369243	6.62
S9_58038553	9	58038553	11
S9_58192259	9	58192259	6.61
S9_58198612	9	58198612	6.57
S9_58198630	9	58198630	7.58
S9_58215740	9	58215740	7.32
S9_58225673	9	58225673	7.08
S9_58225680	9	58225680	7.08
S9_58225779	9	58225779	7.38
S9_58308698	9	58308698	9.75
S10_57939778	10	57939778	7.68
S10_58188386	10	58188386	6.65
S10_58332399	10	58332399	10.6
S10_58572115	10	58572115	7.26
