## Supplementary material for "The recent evolutionary rescue of a staple crop depended on over half a century of global germplasm exchange": Supp. File 3

### Sheet: Fst values and overlap
Suplemental file S3: Genome selective sweep, candidate genes mapped within a confidence interval and the associated functional annotation for the candidate gene
SNPS	Chromosome	Position	Fst value	Trait	Gene Nomin	Annotation	5'+ end	3'+ end	Paper
S1_1229771	1	1229771	0.804575	Acyanogenic seedling (Dhurrin)	Tcd1	Sobic.001G012300	1144011	1146367	Blomstedt CK, Gleadow RM, OÕDonnell N, Naur P, Jensen K, Laursen T, Olsen CE, Stuart P, Hamill JD, M¿ller BL, Neale AD. A combined biochemical screen and TILLING approach identifies mutations in Sorghum bicolor L. Moench resulting in acyanogenic forage production. Plant biotechnology journal. 2012 Jan 1;10(1):54-66.
S1_9593542	1	9593542	0.685158	Tillering	Tb1	Sobic.001G121600	9467734	9468876	Kebrom TH, Burson BL, Finlayson SA. Phytochrome B represses Teosinte Branched1 expression and induces sorghum axillary bud outgrowth in response to light signals. Plant Physiology. 2006 Mar 1;140(3):1109-17.
S1_54721806	1	54721806	0.739029		THE1/CRCK3	Sobic.001G279900	54724247	54735144	Theseus 1/Calmodulin-binding receptor-like cytoplasmic kinase 3
S1_58472639	1	58472639	0.684435	GRAS family transcription factor (Shoot determinacy)	HAM3	Sb01g029650	58833880	58837256	GRAS family transcription factor (Shoot determinacy)
S2_58220495	2	58220495	0.698094	Stay-green QTL (post-flowering drought tolerance)	Stg3a		57146102	61786369	Stay-green QTL (post-flowering drought tolerance)
S2_62484730	2	62484730	0.690278	Stay-green QTL (post-flowering drought tolerance)	Stg3b		62714219	64672324	Stay-green QTL (post-flowering drought tolerance)
S3_4647718	3	4647718	0.691835	TRP-depenedent auxin synthesis (inflorescence development)	vt2	Sobic.003G052700	4756775	4761141	TRP-depenedent auxin synthesis (inflorescence development)
S4_5536010	4	5536010	0.784062	BMR	Bmr2	Sobic.004G062500	5041260	5046446	Saballos A, Sattler SE, Sanchez E, Foster TP, Xin Z, Kang C, Pedersen JF, Vermerris W. Brown midrib2 (Bmr2) encodes the major 4_coumarate: coenzyme A ligase involved in lignin biosynthesis in sorghum (Sorghum bicolor (L.) Moench). The Plant Journal. 2012 Jun 1;70(5):818-30.
S4_5965085	4	5965085	0.688679	BMR	Bmr6	Sobic.004G071000	5728604	5734362	Saballos A, Ejeta G, Sanchez E, Kang C, Vermerris W. A genomewide analysis of the cinnamyl alcohol dehydrogenase family in sorghum [Sorghum bicolor (L.) Moench] identifies SbCAD2 as the brown midrib6 gene. Genetics. 2009 Feb 1;181(2):783-95.
S4_54876525	4	54876525	0.692972	FAD binding domain of DNA photolyase domain containing protein (Blue light-dependent inhibition of coleoptile and leaf elongation)	CRY1	Sobic.004G188400	54039469	54043609	FAD binding domain of DNA photolyase domain containing protein (Blue light-dependent inhibition of coleoptile and leaf elongation)
S4_62217486	4	62217486	0.690834	Tannin	Tan1	Sobic.004G280800	62315396	62318779	Wu Y, Li X, Xiang W, Zhu C, Lin Z, Wu Y, Li J, Pandravada S, Ridder DD, Bai G, et al. 2012. Presence of tannins in sorghum grains is conditioned by different natural alleles of Tannin1. Proceedings of the National Academy of Sciences 109: 10281Ð10286.
S5_66883143	5	66883143	0.818356	Protein digestibility	HdHl1	Sobic.005G186300	67096608	67097411	Wu Y, Yuan L, Guo X, Holding DR, Messing J. Mutation in the seed storage protein kafirin creates a high-value food trait in sorghum. Nature communications. 2013 Aug 16;4.
S6_699843	6	699843	0.628057	Maturity	Ma6	Sobic.006G004400	697459	700101	Murphy RL, Morishige DT, Brady JA, Rooney WL, Yang S, Klein PE, Mullet JE. Ghd7 (Ma6) Represses Sorghum Flowering in Long Days: Ghd7 Alleles Enhance Biomass Accumulation and Grain Production. The Plant Genome. 2014 Jul 1;7(2).
S6_2843920	6	2843920	0.871312	Sugar aphid resistance	RMES1	(Sobic.006G017000 Sobic.006G017100, Sobic.006G017200, Sobic.006G017332, Sobic.006G017266, Sobic.006G017400, Sobic.006G017500			Faming Wang • Songmin Zhao • Yonghua Han • Yutao Shao • Zhenying Dong • Yang Gao • Kunpu Zhang • Xin Liu • Dawei Li • Jinhua Chang • Daowen Wang. 2013. Efficient and fine mapping of RMES1 conferring resistance to sorghum aphid Melanaphis sacchari. Mol Breeding (2013) 31:777–784
S6_2995581	6	2995581	0.959987	Sugar aphid resistance	RMES2	(Sobic.006G017000 Sobic.006G017100, Sobic.006G017200, Sobic.006G017332, Sobic.006G017266, Sobic.006G017400, Sobic.006G017500			Faming Wang • Songmin Zhao • Yonghua Han • Yutao Shao • Zhenying Dong • Yang Gao • Kunpu Zhang • Xin Liu • Dawei Li • Jinhua Chang • Daowen Wang. 2013. Efficient and fine mapping of RMES1 conferring resistance to sorghum aphid Melanaphis sacchari. Mol Breeding (2013) 31:777–784
S6_41288319	6	41288319	0.775375	Maturity	Ma1	Sobic.006G057866	40304883	40316799	Murphy RL, Klein RR, Morishige DT, Brady JA, Rooney WL, Miller FR, Dugas DV, Klein PE, Mullet JE. 2011. Coincident light and clock regulation of pseudoresponse regulator protein 37 (PRR37) controls photoperiodic flowering in sorghum. Proceedings of the National Academy of Sciences 108: 16469Ð16474.
S6_52129197	6	52129197	0.704128	Pithy stalk	D	Sobic.006G147400	50896169	50898604	Zhang, Li-Min, Chuan-Yuan Leng, Hong Luo, Xiao-Yuan Wu, Zhi-Quan Liu, Yu-Miao Zhang, Hong Zhang et al. "Sweet Sorghum Originated through Selection of Dry, a Plant-specific NAC Transcription Factor Gene." The Plant Cell 30, no. 10 (2018): 2286-2307.
S6_55231460	6	55231460	0.712188	Similar to FLORICAULA/LEAFY-like protein	zfl1	Sobic.006G201600	55289735	55293320	Similar to FLORICAULA/LEAFY-like protein
S6_56110514	6	56110514	0.732138	Height	BDw2	Sobic.006G211500	56085564	56090604	Ordonio RL, Ito Y, Hatakeyama A, Ohmae-Shinohara K, Kasuga S, Tokunaga T, Mizuno H, Kitano H, Matsuoka M, Sazuka T. Gibberellin deficiency pleiotropically induces culm bending in sorghum: an insight into sorghum semi-dwarf breeding. Scientific reports. 2014 Jun 13;4:5287.
S7_4756522	7	4756522	0.723752	BMR	Bmr12	Sobic.007G047300	4721073	4724503	Bout S, Vermerris W. A candidate-gene approach to clone the sorghum Brown midrib gene encoding caffeic acid O-methyltransferase. Molecular Genetics and Genomics. 2003 May 1;269(2):205-14.
S7_59805687	7	59805687	0.710651	Height	Dw3	Sobic.007G163800	59821905	59829910	Multani DS, Briggs SP, Chamberlin MA, Blakeslee JJ, Murphy AS, Johal GS. 2003. Loss of an MDR Transporter in Compact Stalks of Maize Br2 and Sorghum Dw3 Mutants. Science 302: 81Ð84.
S8_13463263	8	13463263	0.826428	Acyanogenic seedling (Dhurrin)	Dhr2	Sobic.008G080400	13754078	13757147	Krothapalli K, Buescher EM, Li X, Brown E, Chapple C, Dilkes BP, Tuinstra MR. Forward genetics by genome sequencing reveals that rapid cyanide release deters insect herbivory of Sorghum bicolor. Genetics. 2013 Oct 1;195(2):309-18.
S8_58055349	8	58055349	0.801003	CMS Pollen Fertility Restoration	Rf1	Sobic.008G147400	58099299	58102691	Klein RR, Klein PE, Mullet JE, Minx P, Rooney WL, Schertz KF. Fertility restorer locus Rf1 of sorghum (Sorghum bicolor L.) encodes a pentatricopeptide repeat protein not present in the colinear region of rice chromosome 12. Theoretical and Applied Genetics. 2005 Oct 1;111(6):994-1012.
S9_5027155	9	5027155	0.753362	Anthracnose Resistance	Cs2	Sobic.009G049800	4968883	4986716	Biruma M, Martin T, Fridborg I, Okori P, Dixelius C. Two loci in sorghum with NB-LRR encoding genes confer resistance to Colletotrichum sublineolum. Theoretical and Applied Genetics. 2012 Apr 1;124(6):1005-15.
S9_56344319	9	56344319	0.689166	Anthracnose Resistance	Cs1	Sobic.009G220500	56384562	56390232	Biruma M, Martin T, Fridborg I, Okori P, Dixelius C. Two loci in sorghum with NB-LRR encoding genes confer resistance to Colletotrichum sublineolum. Theoretical and Applied Genetics. 2012 Apr 1;124(6):1005-15.
S9_57129152	9	57129152	0.720051	Height	Dw1	Sobic.009G229800	57038653	57041166	Hilley J, Truong S, Olson S, Morishige D, Mullet J. Identification of Dw1, a regulator of sorghum stem internode length. PloS one. 2016 Mar 10;11(3):e0151271.
S10_51494047	10	51494047	0.692288	Height	BDw3	Sobic.010G172700	50720069	50725614	Ordonio RL, Ito Y, Hatakeyama A, Ohmae-Shinohara K, Kasuga S, Tokunaga T, Mizuno H, Kitano H, Matsuoka M, Sazuka T. Gibberellin deficiency pleiotropically induces culm bending in sorghum: an insight into sorghum semi-dwarf breeding. Scientific reports. 2014 Jun 13;4:5287.
