## Supplementary material for "The recent evolutionary rescue of a staple crop depended on over half a century of global germplasm exchange": Supp. File 5

### Sheet: Final_GWAS_result2
File S5: Localized association analysis for SCA resistance around RMES1 using resequencing data
Marker	Chr	Pos	p	minorObs	ID	REF	ALT	Variation	Gene
Chr06_2684159	6	2684159	3.98e-35	4	Chr06_2684159	G	A	3'UTR	Sobic.006G017100
Chr06_2748809	6	2748809	3.98e-35	4	Chr06_2748809	T	C	3'UTR	Sobic.006G017500
Chr06_2748819	6	2748819	3.98e-35	4	Chr06_2748819	G	C	3'UTR	Sobic.006G017500
Chr06_2671723	6	2671723	3.98e-35	4	Chr06_2671723	A	G	downstream	Sobic.006G017000
Chr06_2672806	6	2672806	3.98e-35	4	Chr06_2672806	G	A	downstream	Sobic.006G017000
Chr06_2673212	6	2673212	3.98e-35	4	Chr06_2673212	C	G	downstream	Sobic.006G017000
Chr06_2717533	6	2717533	3.98e-35	4	Chr06_2717533	T	G	downstream	Sobic.006G017266
Chr06_2633433	6	2633433	3.98e-35	4	Chr06_2633433	G	T	intron	Sobic.006G016700
Chr06_2641950	6	2641950	3.98e-35	4	Chr06_2641950	C	T	intron	Sobic.006G016700
Chr06_2649565	6	2649565	3.98e-35	4	Chr06_2649565	G	A	intron	Sobic.006G016700
Chr06_2650470	6	2650470	3.98e-35	4	Chr06_2650470	G	A	intron	Sobic.006G016700
Chr06_2674017	6	2674017	3.98e-35	4	Chr06_2674017	G	C	intron	Sobic.006G017000
Chr06_2674070	6	2674070	3.98e-35	4	Chr06_2674070	C	T	intron	Sobic.006G017000
Chr06_2674088	6	2674088	3.98e-35	4	Chr06_2674088	A	G	intron	Sobic.006G017000
Chr06_2674090	6	2674090	3.98e-35	4	Chr06_2674090	A	T	intron	Sobic.006G017000
Chr06_2674097	6	2674097	3.98e-35	4	Chr06_2674097	T	C	intron	Sobic.006G017000
Chr06_2674234	6	2674234	3.98e-35	4	Chr06_2674234	G	T	intron	Sobic.006G017000
Chr06_2674254	6	2674254	3.98e-35	4	Chr06_2674254	A	G	intron	Sobic.006G017000
Chr06_2674304	6	2674304	3.98e-35	4	Chr06_2674304	C	G	intron	Sobic.006G017000
Chr06_2674337	6	2674337	3.98e-35	4	Chr06_2674337	G	A	intron	Sobic.006G017000
Chr06_2674404	6	2674404	3.98e-35	4	Chr06_2674404	A	G	intron	Sobic.006G017000
Chr06_2674408	6	2674408	3.98e-35	4	Chr06_2674408	T	G	intron	Sobic.006G017000
Chr06_2674450	6	2674450	3.98e-35	4	Chr06_2674450	A	C	intron	Sobic.006G017000
Chr06_2674455	6	2674455	3.98e-35	4	Chr06_2674455	T	A	intron	Sobic.006G017000
Chr06_2674458	6	2674458	3.98e-35	4	Chr06_2674458	T	C	intron	Sobic.006G017000
Chr06_2748789	6	2748789	3.98e-35	4	Chr06_2748789	C	T	intron	Sobic.006G017500
Chr06_2686447	6	2686447	3.98e-35	4	Chr06_2686447	G	C	missense	Sobic.006G017200
Chr06_2688357	6	2688357	3.98e-35	4	Chr06_2688357	C	T	missense	Sobic.006G017200
Chr06_2688363	6	2688363	3.98e-35	4	Chr06_2688363	C	T	missense	Sobic.006G017200
Chr06_2688869	6	2688869	3.98e-35	4	Chr06_2688869	A	C	missense	Sobic.006G017200
Chr06_2662878	6	2662878	3.98e-35	4	Chr06_2662878	A	G	synonymous	Sobic.006G016900
Chr06_2686448	6	2686448	3.98e-35	4	Chr06_2686448	A	G	synonymous	Sobic.006G017200
Chr06_2686811	6	2686811	3.98e-35	4	Chr06_2686811	T	G	synonymous	Sobic.006G017200
Chr06_2625246	6	2625246	3.98e-35	4	Chr06_2625246	C	T	upstream	Sobic.006G016700
Chr06_2625250	6	2625250	3.98e-35	4	Chr06_2625250	T	C	upstream	Sobic.006G016700
Chr06_2625313	6	2625313	3.98e-35	4	Chr06_2625313	T	G	upstream	Sobic.006G016700
Chr06_2625409	6	2625409	3.98e-35	4	Chr06_2625409	C	G	upstream	Sobic.006G016700
Chr06_2625505	6	2625505	3.98e-35	4	Chr06_2625505	G	A	upstream	Sobic.006G016700
Chr06_2625600	6	2625600	3.98e-35	4	Chr06_2625600	C	T	upstream	Sobic.006G016700
Chr06_2625662	6	2625662	3.98e-35	4	Chr06_2625662	A	G	upstream	Sobic.006G016700
Chr06_2625759	6	2625759	3.98e-35	4	Chr06_2625759	T	C	upstream	Sobic.006G016700
Chr06_2626016	6	2626016	3.98e-35	4	Chr06_2626016	C	T	upstream	Sobic.006G016700
Chr06_2626128	6	2626128	3.98e-35	4	Chr06_2626128	C	T	upstream	Sobic.006G016700
Chr06_2626139	6	2626139	3.98e-35	4	Chr06_2626139	G	A	upstream	Sobic.006G016700
Chr06_2626191	6	2626191	3.98e-35	4	Chr06_2626191	G	A	upstream	Sobic.006G016700
Chr06_2626231	6	2626231	3.98e-35	4	Chr06_2626231	T	C	upstream	Sobic.006G016700
Chr06_2626450	6	2626450	3.98e-35	4	Chr06_2626450	C	A	upstream	Sobic.006G016700
Chr06_2626631	6	2626631	3.98e-35	4	Chr06_2626631	C	T	upstream	Sobic.006G016700
Chr06_2626668	6	2626668	3.98e-35	4	Chr06_2626668	G	A	upstream	Sobic.006G016700
Chr06_2626711	6	2626711	3.98e-35	4	Chr06_2626711	C	A	upstream	Sobic.006G016700
Chr06_2627427	6	2627427	3.98e-35	4	Chr06_2627427	G	A	upstream	Sobic.006G016700
Chr06_2627428	6	2627428	3.98e-35	4	Chr06_2627428	G	A	upstream	Sobic.006G016700
Chr06_2629513	6	2629513	3.98e-35	4	Chr06_2629513	G	A	upstream	Sobic.006G016700
Chr06_2629544	6	2629544	3.98e-35	4	Chr06_2629544	G	A	upstream	Sobic.006G016700
Chr06_2629736	6	2629736	3.98e-35	4	Chr06_2629736	A	T	upstream	Sobic.006G016700
Chr06_2655408	6	2655408	3.98e-35	4	Chr06_2655408	T	A	upstream	Sobic.006G016800
Chr06_2656329	6	2656329	3.98e-35	4	Chr06_2656329	G	C	upstream	Sobic.006G016800
Chr06_2657445	6	2657445	3.98e-35	4	Chr06_2657445	G	T	upstream	Sobic.006G016800
Chr06_2657515	6	2657515	3.98e-35	4	Chr06_2657515	C	G	upstream	Sobic.006G016800
Chr06_2657535	6	2657535	3.98e-35	4	Chr06_2657535	T	A	upstream	Sobic.006G016800
Chr06_2657665	6	2657665	3.98e-35	4	Chr06_2657665	C	T	upstream	Sobic.006G016800
Chr06_2657985	6	2657985	3.98e-35	4	Chr06_2657985	T	C	upstream	Sobic.006G016800
Chr06_2659014	6	2659014	3.98e-35	4	Chr06_2659014	C	T	upstream	Sobic.006G016800
Chr06_2663528	6	2663528	3.98e-35	4	Chr06_2663528	T	C	upstream	Sobic.006G016950
Chr06_2668707	6	2668707	3.98e-35	4	Chr06_2668707	A	T	upstream	Sobic.006G016900
Chr06_2670470	6	2670470	3.98e-35	4	Chr06_2670470	T	A	upstream	Sobic.006G016900
Chr06_2685181	6	2685181	3.98e-35	4	Chr06_2685181	C	T	upstream	Sobic.006G017000
Chr06_2685855	6	2685855	3.98e-35	4	Chr06_2685855	G	A	upstream	Sobic.006G017000
Chr06_2667402	6	2667402	8.15e-31	4	Chr06_2667402	A	C	upstream	Sobic.006G016900
Chr06_2712065	6	2712065	1.71e-30	4	Chr06_2712065	G	A	3'UTR	Sobic.006G017332
Chr06_2689485	6	2689485	1.71e-30	4	Chr06_2689485	A	G	upstream	Sobic.006G017200
Chr06_2689486	6	2689486	1.71e-30	4	Chr06_2689486	A	C	upstream	Sobic.006G017200
Chr06_2689496	6	2689496	1.71e-30	4	Chr06_2689496	C	A	upstream	Sobic.006G017200
Chr06_2690979	6	2690979	1.71e-30	4	Chr06_2690979	G	A	upstream	Sobic.006G017200
Chr06_2691025	6	2691025	1.71e-30	4	Chr06_2691025	A	T	upstream	Sobic.006G017200
Chr06_2691036	6	2691036	1.71e-30	4	Chr06_2691036	G	T	upstream	Sobic.006G017200
Chr06_2691047	6	2691047	1.71e-30	4	Chr06_2691047	G	A	upstream	Sobic.006G017200
Chr06_2691057	6	2691057	1.71e-30	4	Chr06_2691057	T	C	upstream	Sobic.006G017200
Chr06_2691060	6	2691060	1.71e-30	4	Chr06_2691060	G	A	upstream	Sobic.006G017200
Chr06_2690957	6	2690957	2.14e-30	4	Chr06_2690957	G	A	upstream	Sobic.006G017200
Chr06_2748379	6	2748379	2.47e-30	3	Chr06_2748379	A	T	3'UTR	Sobic.006G017500
Chr06_2748493	6	2748493	2.47e-30	3	Chr06_2748493	T	C	3'UTR	Sobic.006G017500
Chr06_2748638	6	2748638	2.47e-30	3	Chr06_2748638	A	G	3'UTR	Sobic.006G017500
Chr06_2733487	6	2733487	2.47e-30	3	Chr06_2733487	G	A	intergenic	Sobic.006G017400-Sobic.006G017500
Chr06_2738658	6	2738658	2.47e-30	2	Chr06_2738658	G	C	intergenic	Sobic.006G017400-Sobic.006G017500
Chr06_2748728	6	2748728	2.47e-30	3	Chr06_2748728	G	A	intron	Sobic.006G017500
Chr06_2686534	6	2686534	2.47e-30	3	Chr06_2686534	C	A	missense	Sobic.006G017200
Chr06_2749040	6	2749040	2.47e-30	2	Chr06_2749040	C	T	missense	Sobic.006G017500
Chr06_2749517	6	2749517	2.47e-30	3	Chr06_2749517	C	A	missense	Sobic.006G017500
Chr06_2749524	6	2749524	2.47e-30	2	Chr06_2749524	A	C	missense	Sobic.006G017500
Chr06_2749595	6	2749595	2.47e-30	3	Chr06_2749595	T	A	missense	Sobic.006G017500
Chr06_2685247	6	2685247	2.47e-30	3	Chr06_2685247	C	T	upstream	Sobic.006G017000
Chr06_2751987	6	2751987	2.47e-30	2	Chr06_2751987	G	A	upstream	Sobic.006G017500
Chr06_2750323	6	2750323	1.65e-26	4	Chr06_2750323	G	A	missense	Sobic.006G017500
Chr06_2667677	6	2667677	1.65e-26	4	Chr06_2667677	C	T	upstream	Sobic.006G016900
Chr06_2667749	6	2667749	1.65e-26	4	Chr06_2667749	T	C	upstream	Sobic.006G016900
Chr06_2667762	6	2667762	1.65e-26	4	Chr06_2667762	G	A	upstream	Sobic.006G016900
Chr06_2667764	6	2667764	1.65e-26	4	Chr06_2667764	G	A	upstream	Sobic.006G016900
Chr06_2647225	6	2647225	1.19e-17	2	Chr06_2647225	A	C	intron	Sobic.006G016700
Chr06_2647125	6	2647125	4.22e-13	1	Chr06_2647125	G	T	intron	Sobic.006G016700
Chr06_2712120	6	2712120	5.28e-05	3	Chr06_2712120	C	T	3'UTR	Sobic.006G017332
