## Supplementary material for "The recent evolutionary rescue of a staple crop depended on over half a century of global germplasm exchange": Supp. File 6

### Sheet: Sheet1
Candidate SNPs utilized for markers and flanking sequence based on sorghum reference genome v3.1.1
Genome_version	Chr	SNP_Position	Common_SNP	Associated_SNP	Fst_value (-logP)	Intertek_Marker_ID	Morris_Marker_ID	Marker_Notes	Flanking_Sequence
Sbv3.1	6	2892438	G	A	18.3	snpSB00317	Sbv3.1_06_02892438R	Best marker, highly predictive, good KASP clustering, opposite strand primers of marker snpSB00270	GATCTAAGGTAACAGAATATGAAAAGATATAGCAGTCACATAATGGCACTTTGGAGCAGCAGGTCCTTTCCAACTCTCGAATAAGACTAGAAAGAAAGTA[G/A]TCAGGGGAAGGCTGCCAAAAGCTCTACAAAACATCAATCCGAACATAGTGGAATACAAAGGCCTGATAGGGCTGTCACCCCTAGGGCTACCACAACTATC
Sbv3.1	6	2682627	C	A	6.58	snpSB00315	Sbv3.1_06_02682627M	Excellent clustering, not as rare of a SNP, variant found in lines such as RTx430, RTx2737, etc., within RMES1 locus	AGAACCTGATGAGTATTTCCTGGATTGCTCCAGTGCCCAGTGCACTTTGTCTCTCCCTGCTTCCAAAGTAACCCCATTCAACAAACCATGCAACTGGTCC[C/A]ACTCTACACTGGCTATGCCCTGAAGCTGCCTTCTGAAAAGGATATCCCACTGTCCATCTGAACAGGCTTGAAACACATCTAAATCTGGTTGAACAGTGAT
Sbv3.1	6	2927739	C	T	16.6	snpSB00271	Sbv3.1_06_02927739Y	Excellent clustering, works well in public breeding programs, hasn't worked in any private breeding programs	CGGTCCGGGGAGAGAGCCATGCGGCCTGCGAAGGCCATGCTCTTCCTCGACCTGTCCACCGCTGTTGCCATGCGCGCCTCCTTCACGAGCGCTGCCAGCG[C/T]CTCCGTGCCTGTCTAGACTGCGGCCACGCTCGTGGGCGTGCGCAGCTGCCCACTGCGCCGCTCGCCGGCACGCTACATCTCTCTCCAGCAGCTCTAGGTC
Sbv3.1	6	2995581	C	T	18.9	snpSB00273	Sbv3.1_06_02995581Y	Clustering a bit spreadout, not present in common US tolerance lines such as Tx2783, TAM428, etc., possible historical recombination	GGATGAATTTGCCGGATGGGGGCGGCGTGCTGGATGAAGCCGAACGAGCGTCGGTCGGGGCAGCGTGCTAGATGCAGCCAGCGGGCGTCGGCCGGGGCGA[C/T]GGGGTGGAGGCGGTGGACGCAGGCGAACGGGCGACAGCCGGGGCGGCGTGCTGGACGCAGCCAAAGGGGCGCCGGCCGGGGCTGCGTGCTGGATGCAGCC
Sbv3.1	6	2843920	T	G	7.06	snpSB00316	Sbv3.1_06_02843920K	Does not amplify with KASP primers	CAAGACAAAAATAAGTATAGTCCACATCATCGTACTACGCAATCCATTAATCCGTAATTCCCGCAGCAACGCGGGGTATGCTCCTAGTTTCCTAGATATG[T/G]AAATGCACGTACATACTACCTTGACCACCTGATGCATGTGACTACTGGATTGATTGCTGCATGCATAGTCTCTTGTACGTTTTGATTCAAAACCAAGTTC
Sbv3.1	6	2983634	C	T	18.3	snpSB00272	Sbv3.1_06_02983634Y	Does not amplify with KASP primers	AGTCGTACTTGTCGGAGGAGTGCCTGTTCTTCTTGGGGCAGTGGGCGACAAAGTGGTCGAGATCTCCACAGTTGTAGCAGCCCACCTTTTGATCACCGCC[C/T]CGGCGGTGGTTCAAGCGATTGTTGTGGAACCGCGAGAACCGGCTGATGATCAACGCCAGCTCGTCATCCCCAAGGGTCTCCAGCTGCTCCTCTGAAACAG
Sbv3.1	6	2190820	C	T	7.87				GTGGTTTCACTTGATGATTGGGGTGACTACAAACCTCATGGGGCTGCCACACAAGTTGACAAGCTCCATGGGTGATGCTCTAGCCGGCTAGGAGCAAGCT[C/T]CAAGAGTAATAGATGCAATAACGCGAACCATGTGCTCTAGGAGCTGAAGATCTATTGGAGCAGCTCCTAGTTGAAGTTTGGAGGCTAAATTGTTCTCTCA
Sbv3.1	6	2316351	G	A	18			Potential flanking marker for RMES1 locus, in production	TGCCGTCTCCAAGATCAATGCCCCAGACAACAAGGTATATGAAACCGCAACATCAACTCTGCTGAAACCATCTTTGCTACTGAACTGGAAGAGCAGGAAC[G/A]AGGCGGCAGCGGCGACGGAGGTAGCGACACGGATGCCGTAGCCATGCCAAGTGTAGATCATACCTGCCTTGGTGTACAAGAGGTCGTACATCAGAGATAG
Sbv3.1	6	2927773	G	A	12.3				CCATGCTCTTCCTCGACCTGTCCACCGCTGTTGCCATGCGCGCCTCCTTCACGAGCGCTGCCAGCGCCTCCGTGCCTGTCTAGACTGCGGCCACGCTCGT[G/A]GGCGTGCGCAGCTGCCCACTGCGCCGCTCGCCGGCACGCTACATCTCTCTCCAGCAGCTCTAGGTCTAGGTCAGCACTGTCATCAGCAGTGATGGAGCTG
Sbv3.1	6	3046256	C	T	11.6				GTGATGGTGATTGCTAGGGCAGATGCGATGGGGCACTAAATGATGCAAAGCCATTGACAATGCTGGGCAAGGACTAGGCTGATGAAGGGCCTCGACATGC[C/T]AACTCAGGCCGAGTTTGATTTGGGCTGCGATGCTGGTGCAACAAAGAGGAGTTGCCGCGACTAGGCAAAAGATCTTAGCGTCATAACTAAATAATAATAA
Sbv3.1	6	3074598	A	T	7.94				CAATAAAAATGCATCACACCCCCACAGCAGACAATAGAGATCGATCAGAACGTAGCCAAGCAGAGACACCAGCCAAATCAAATCAATGAAGCCACATGAT[A/T]GAACTACTGCTGCATTCGATTCCGATCAGACTGCGGACTGCAGAACAAACCTAGAGACTGCAGCTAGCTTAGCCTTGCTCCTTGTCCTTAACAAAAAATG
Sbv3.1	6	3184954	G	T	6.66				TGGCCGTGAGCAACTTGAAGATGACATCCAAATTACTGTAATGGGCTGCTGGCTGCAATCCACCGGATGTGCAGCCCAAAGAGGATCTCATAATGATGTA[G/T]AATGTGGGGAAAATAATAATAATAATAATTCCACGCTTGGAAAAACATTGTACCTTAATTTCGGAAATGATTGATAAGGCAGCCTTGAGGCATGTTTGAC
