## Supplementary material for "The recent evolutionary rescue of a staple crop depended on over half a century of global germplasm exchange": Supp. File 7

### Sheet: Damage Rating
Relationships between sugarcane aphid damage and marker genotypes. Sugarcane aphid damage was visually rated on a scale of 1 (no damage) to 9 (plant death).
t-Grouping (GLM)							Damage Rating (Mean)	N	Abbr_Line	Line	QTL	Notes
A							9	9	Mn18-16	MN18_MP0174_16	-/-	F3 line
A							9	12	KS585	KS585	Negative Check
A							9	11	TX-22	(Tx430/CE151-262)-22-1	-/-	Only 2 plants genotyped
A							9	4	TX-139	(Tx430/CE151-262)-139-1	-/-	Only 2 plants genotyped
A							9	7	TX-114	(Tx430/CE151-262)-114-1	-/-	Only 2 plants genotyped
A							8.8333	12	TX-160	(Tx430/CE151-262)-160-1	-/-
A							8.8182	11	TX-107	(Tx430/CE151-262)-107-1	-/-	Only 2 plants genotyped
A							8.6	10	TX-130	(Tx430/CE151-262)-130-1	-/-
A							8.5455	11	TX430	TX430	Negative Check
A							8.5	12	TX7000	TX7000	Negative Check
A							8.4545	11	Mn18-46	MN18_MP0174_46	+/+	F3 line
A							8.4167	12	TX-57	(Tx430/CE151-262)-57-1	-/-
A	B						7.7273	11	MN05	MN05	+/+
A	B	C					7.3333	9	TX-70	(Tx430/CE151-262)-70-1	+/+
	B	C	D				6.5833	12	TX-126	(Tx430/CE151-262)-126-1	-/-
	B	C	D	E			6	10	TX-49	(Tx430/CE151-262)-49-1	+/+
	B	C	D	E			6	9	TX-11	(Tx430/CE151-262)-11-1	+/+
		C	D	E			5.75	8	Mn-145	MN18_MP0174_145	+/+	F3 line
			D	E	F		5.2857	7	TX-34	(Tx430/CE151-262)-34-1	+/+
				E	F	G	4.5	12	TX-115	(Tx430/CE151-262)-115-1	+/+
				E	F	G	4.5	12	TX-6	(Tx430/CE151-262)-6-1	+/+
				E	F	G	4.4167	12	TX-17	(Tx430/CE151-262)-17-1	+/+
				E	F	G	4.2727	11	TX-32	(Tx430/CE151-262)-32-1	+/+
					F	G	4	11	SC110ms3	SC110ms3	Positive Check
					F	G	3.6667	12	TX-28	(Tx430/CE151-262)-28-1	+/+
					F	G	3.6364	11	TX-144	(Tx430/CE151-262)-144-1	+/+
					F	G	3.5833	12	TX-38	(Tx430/CE151-262)-38-1	+/+
					F	G	3.5455	11	1RAT204	IRAT204	Positive Check
						G	3.4	10	TX2783	TX2783	Positive Check

### Sheet: SPAD Values
Relationships between SPAD values and marker genotypes
t-Grouping (GLM)											SPAD Values (Mean)	N	Abbr_Line	Line	QTL	Notes
A											30.336	11	TX-28	(Tx430/CE151-262)-28-1	+/+
A	B										28.591	11	TX-144	(Tx430/CE151-262)-144-1	+/+
A	B										28.167	6	TX-34	(Tx430/CE151-262)-34-1	+/+
A	B	C									27.8	11	1RAT204	IRAT204	Positive Check
A	B	C	D								27.136	11	TX-6	(Tx430/CE151-262)-6-1	+/+
A	B	C	D								26.2	12	TX-115	(Tx430/CE151-262)-115-1	+/+
A	B	C	D								25.35	10	TX2783	TX2783	Positive Check
A	B	C	D	E							25.275	12	TX-38	(Tx430/CE151-262)-38-1	+/+
A	B	C	D	E							24.555	11	TX-17	(Tx430/CE151-262)-17-1	+/+
A	B	C	D	E							24.055	11	SC110ms3	SC110ms3	Positive Check
A	B	C	D	E							23.836	11	TX-32	(Tx430/CE151-262)-32-1	+/+
	B	C	D	E	F						21.867	9	TX-49	(Tx430/CE151-262)-49-1	+/+
		C	D	E	F	G					20.414	7	TX-11	(Tx430/CE151-262)-11-1	+/+
			D	E	F	G					20.114	7	Mn-145	MN18_MP0174_145	+/+	F3 line
				E	F	G	H				17.757	7	TX-70	(Tx430/CE151-262)-70-1	+/+
					F	G	H	I			14.942	12	TX-126	(Tx430/CE151-262)-126-1	-/-
						G	H	I	J		13.911	9	MN05	MN05	+/+
						G	H	I	J		13.633	12	TX7000	TX7000	Negative Check
							H	I	J	K	10.322	9	Mn18-46	MN18_MP0174_46	+/+	F3 line
								I	J	K	8.744	9	TX-130	(Tx430/CE151-262)-130-1	-/-
								I	J	K	7.5	10	TX-57	(Tx430/CE151-262)-57-1	-/-
									J	K	6.983	12	KS585	KS585	Negative Check
									J	K	6.85	10	TX-107	(Tx430/CE151-262)-107-1	-/-	Only 2 plants genotyped
									J	K	6.817	12	TX-160	(Tx430/CE151-262)-160-1	-/-
										K	5.882	11	TX430	TX430	Negative Check
										K	5.538	8	TX-22	(Tx430/CE151-262)-22-1	-/-	Only 2 plants genotyped
										K	5.04	5	Mn18-16	MN18_MP0174_16	-/-	F3 line
										K	4.7	5	TX-114	(Tx430/CE151-262)-114-1	-/-	Only 2 plants genotyped
										K	3.5	1	TX-139	(Tx430/CE151-262)-139-1	-/-	Only 2 plants genotyped

### Sheet: Height Difference
Relationships between plant height differences and marker genotypes. Plant height difference was calculated by subtracting seedling height of lines inoculated with sugarcane aphids from the seedling heights of the same lines with no sugarcane aphid inoculation.
t-Grouping (GLM)										Plant Height Differnce (Mean)	N	Abbr_Line	Line	QTL	Notes
A										19.5	12	KS585	KS585	Negative Check
A	B									18.5	12	TX-160	(Tx430/CE151-262)-160-1	-/-
A	B									18.417	12	TX-57	(Tx430/CE151-262)-57-1	-/-
A	B									17.917	12	TX7000	TX7000	Negative Check
A	B									17.778	9	TX-11	(Tx430/CE151-262)-11-1	+/+
A	B	C								16.455	11	MN05	MN05	+/+
	B	C	D							14	11	TX430	TX430	Negative Check
		C	D	E						12.333	9	Mn18-16	MN18_MP0174_16	-/-	F3 line
		C	D	E	F					11.545	11	TX-22	(Tx430/CE151-262)-22-1	-/-	Only 2 plants genotyped
		C	D	E	F					11.5	12	TX-28	(Tx430/CE151-262)-28-1	+/+
			D	E	F	G				11.091	11	Mn18-46	MN18_MP0174_46	+/+	F3 line
			D	E	F	G	H			10.5	10	TX-130	(Tx430/CE151-262)-130-1	-/-
			D	E	F	G	H	I		9.636	11	TX-107	(Tx430/CE151-262)-107-1	-/-	Only 2 plants genotyped
			D	E	F	G	H	I		9.429	7	TX-34	(Tx430/CE151-262)-34-1	+/+
				E	F	G	H	I	J	7.375	8	Mn-145	MN18_MP0174_145	+/+	F3 line
					F	G	H	I	J	7	12	TX-38	(Tx430/CE151-262)-38-1	+/+
					F	G	H	I	J	7	9	TX-70	(Tx430/CE151-262)-70-1	+/+
					F	G	H	I	J	7	12	TX-115	(Tx430/CE151-262)-115-1	+/+
					F	G	H	I	J	7	12	TX-6	(Tx430/CE151-262)-6-1	+/+
					F	G	H	I	J	6.917	12	TX-126	(Tx430/CE151-262)-126-1	-/-
					F	G	H	I	J	6.909	11	TX-32	(Tx430/CE151-262)-32-1	+/+
						G	H	I	J	6.222	11	SC110ms3	SC110ms3	Positive Check	#N/A
						G	H	I	J	6.167	12	TX-17	(Tx430/CE151-262)-17-1	+/+
							H	I	J	6	10	TX-49	(Tx430/CE151-262)-49-1	+/+
								I	J	5	7	TX-114	(Tx430/CE151-262)-114-1	-/-	Only 2 plants genotyped
									J	4.273	11	1RAT204	IRAT204	Positive Check
									J	3.75	4	TX-139	(Tx430/CE151-262)-139-1	-/-	Only 2 plants genotyped
									J	3.5	10	TX2783	TX2783	Positive Check
									J	3	11	TX-144	(Tx430/CE151-262)-144-1	+/+
